# Expression of the locus of enterocyte effacement genes during the invasion process of the atypical enteropathogenic *Escherichia coli* 1711-4 strain of serotype O51:H40

**DOI:** 10.1101/2024.02.01.578415

**Authors:** Fabiano T. Romão, Ana C. M. Santos, Vanessa Sperandio, Rodrigo T. Hernandes, Tânia A. T. Gomes

## Abstract

Atypical enteropathogenic *Escherichia coli* (aEPEC) is a significant cause of diarrhea in developing countries. Some aEPEC strains, including the Brazilian representative strain of serotype O51:H40 called aEPEC 1711-4, can use flagella to attach to, invade, and persist in T84 and Caco-2 intestinal cells. They can even translocate from the gut to extraintestinal sites in a rat model. Although various aspects of the virulence of this strain were studied and the requirement of the T3SS for the efficiency of the invasion process was demonstrated, the expression of the LEE genes during the invasion and intracellular persistence remains unclear. To address this, the expression of flagella and the different LEE operons was evaluated during kinetic experiments of the interaction of aEPEC 1711-4 with enterocytes *in vitro*. The genome of the strain was also sequenced. The results showed that flagella expression remained unchanged, but the expression of *eae* and *escJ* increased during the early interaction and invasion of aEPEC 1711-4 into Caco-2 cells, and there was no change 24 hours post-infection during the persistence period. The number of pedestal-like structures formed on HeLa cells also increased during the 24-hour analysis. No known gene related to the invasion process was identified in the genome of aEPEC 1711-4, which was shown to belong to the global EPEC lineage 10. These findings suggest that LEE components and the intimate adherence promoted by intimin are necessary for the invasion and persistence of aEPEC 1711-4, but the detailed mechanism needs further study.

**Importance:** Atypical enteropathogenic *Escherichia coli* (aEPEC) is a major cause of diarrhea, especially in developing countries, like Brazil. However, due to the genome heterogeneity of each clonal group, it is difficult to comprehend the pathogenicity of this strain fully. Among the aEPEC strains, 1711-4 can invade eukaryotic cells *in vitro*, cross the gut barrier, and reach extraintestinal sites in animal models. By studying how different known aEPEC virulence factors are expressed during the invasion process, we can gain insight into the commonality of this phenotype among other aEPEC strains. This will help us develop preventive measures to control infections caused by invasive strains. No known virulence-encoding genes linked to the invasion process were found. Nevertheless, additional studies are still necessary to evaluate the role of other factors in this phenotype.
