## Supplementary material for "Expression of the locus of enterocyte effacement genes during the invasion process of the atypical enteropathogenic *Escherichia coli* 1711-4 strain of serotype O51:H40": Supp Table 1

### Sheet: Supp Table 1
Genome Name	Counts	MLST	Publication	Geographic Location	Host Name	BioProject Accession	BioSample Accession	Assembly Accession	GenBank Accessions	Genome Length	Isolation Source	Collection Date	Isolation Country	Host Health
Escherichia coli C213_10	897/1000	ST10		Denmark	Human, Homo sapiens	PRJNA79025	SAMN02435959	GCA_000446225.1	AIAL00000000	4707979	stool sample		Denmark
Escherichia coli C260_92	905/1000	ST10		Italy	Human, Homo sapiens	PRJNA79239	SAMN02435961	GCA_000446325.1	AIAO00000000	4718532	stool sample		Italy
Escherichia coli c83547	889/1000	ST10		China	Chicken	PRJNA718052	SAMN18520973	GCA_022977075.1	JAGMGK000000000	4818751			China
Escherichia coli CNTRL_EPEC44	908/1000	ST10		Denmark	Homo sapiens	PRJNA528578	SAMN11231308	GCA_022764865.1	SQOS00000000	4681547		2000-2003	Denmark	healthy control
Escherichia coli DIAR_EPEC32	893/1000	ST10		Austria	Homo sapiens	PRJNA528578	SAMN11231296	GCA_022765085.1	SQPE00000000	4797856		2016-2017	Austria	diarrhia patient
Escherichia coli IBD_EPEC21	869/1000	ST10		Austria	Homo sapiens	PRJNA528578	SAMN11231285	GCA_022765305.1	SQPP00000000	4869056		2016-2017	Austria	Crohns disease
Escherichia coli IBD_EPEC58	883/1000	ST10		Austria	Homo sapiens	PRJNA528578	SAMN11231322	GCA_022764585.1	SQOE00000000	4808439		2016-2017	Austria	Inflammatory Bowel Disease
Escherichia coli O49:H40 strain ECO1194	885/1000	ST10	28720578		Human, Homo sapiens	PRJEB4681	ERS357855			4721868			United Kingdom
Escherichia coli strain 102010_aEPEC	883/1000	ST10	30127495	West Africa	Human, Homo sapiens	PRJEB2827	SAMEA1466181	GCF_001283665.1	CYBX00000000	4736586	faeces	2009	Gambia
Escherichia coli strain 102014_aEPEC	890/1000	ST10	30127495	West Africa	Human, Homo sapiens	PRJEB2827	SAMEA1466169	GCF_001284445.1	CYBV00000000	4749305	faeces	2009	Gambia
Escherichia coli strain 200439_aEPEC	861/1000	ST10	30127495	West Africa	Human, Homo sapiens	PRJEB2827	SAMEA1466168	GCF_001285345.1	CYBH00000000	4841256	faeces	2008	Mali
Escherichia coli strain 200781_aEPEC	867/1000	ST10	30127495	West Africa	Human, Homo sapiens	PRJEB2827	SAMEA1466172	GCF_001283165.1	CXZG00000000	4773629	faeces	2008	Mali
Escherichia coli strain 202317_aEPEC	889/1000	ST5353	30127495	West Africa	Human, Homo sapiens	PRJEB2827	SAMEA1466177	GCF_001285625.1	CYCJ00000000	4804932	faeces	2009	Mali
Escherichia coli strain 202973_aEPEC	864/1000	ST10	30127495	West Africa	Human, Homo sapiens	PRJEB2827	SAMEA1466137	GCF_001277735.1	CXZH00000000	4742618	faeces	2009	Mali
Escherichia coli strain 24742_1#15	861/1000	ST10	30550564				ERS1994950			4592016
Escherichia coli strain 252	876/1000	ST10		Brazil: Sao Paulo	Human, Homo sapiens	PRJNA549303	SAMN12082776	GCA_007858995.1	VFST00000000	4802947	urine	1999	Brazil	Urinary tract infection
Escherichia coli strain 300812_aEPEC	884/1000	ST5353	30127495	East Africa	Human, Homo sapiens	PRJEB2827	SAMEA1466113	GCF_001284565.1	CYCL00000000	4780871	faeces	2008	Mozambique
Escherichia coli strain 300814_aEPEC	884/1000	ST5353	30127495	East Africa	Human, Homo sapiens	PRJEB2827	SAMEA1466173	GCF_001283945.1	CYCN00000000	4782456	faeces	2008	Mozambique
Escherichia coli strain 302700	868/1000	ST5353	30127495	East Africa	Human, Homo sapiens	PRJEB2827	SAMEA1531002	GCF_001283785.1	CYFI00000000	4855592	faeces	2009	Mozambique
Escherichia coli strain 400714_aEPEC	872/1000	ST10	30127495	East Africa	Human, Homo sapiens	PRJEB2827	SAMEA1466198	GCF_001285265.1	CYBK00000000	4839962	faeces	2008	Kenya
Escherichia coli strain 401082	884/1000	ST10	30127495	East Africa	Human, Homo sapiens	PRJEB2827	SAMEA1530998	GCF_001284905.1	CYDV00000000	4643391	faeces	2008	Kenya
Escherichia coli strain 401174_aEPEC	896/1000	ST10	30127495	East Africa	Human, Homo sapiens	PRJEB2827	SAMEA1466138	GCF_001277755.1	CYCG00000000	4818567	faeces	2008	Kenya
Escherichia coli strain 4581-2	921/1000	ST10		Brazil: Sao Paulo	Human, Homo sapiens	PRJNA490882	SAMN10060928	GCA_003651325.1	QYYF00000000	4707164	stool	1989	Brazil	Diarrhoea
Escherichia coli strain 505393_aEPEC	891/1000	ST5339	30127495	Asia	Human, Homo sapiens	PRJEB2827	SAMEA1466123	GCF_001277455.1	CXZD00000000	4625923	faeces	2010	India
Escherichia coli strain 602370_aEPEC	863/1000	ST10	30127495	Asia	Human, Homo sapiens	PRJEB2827	SAMEA1466121	GCF_001277415.1	CXZE00000000	4744889	faeces	2009	Bangladesh
Escherichia coli strain ECOR25	878/1000	ST10		USA: NY	Dog, Canis lupus familiaris	PRJNA321606	SAMN05004301	GCA_002190605.1	LYAL00000000	4772520			USA
Escherichia coli strain EP270	855/1000	ST10	30038667	China:Shanghai	Homo sapiens	PRJNA431656	SAMN08398393	GCA_017118385.1	PQQZ00000000	4941951	stool	2013-06-20	China	diarrhea
Escherichia coli strain EP288	881/1000	ST10	30038667	China:Beijing		PRJNA431656	SAMN08398399	GCA_017118705.1	PQRF00000000	4800323	food	2014-02-23	China	not applicable
Escherichia coli strain EP320	861/1000	ST10	30038667	China:Guizhou	Homo sapiens	PRJNA431656	SAMN08398407	GCA_017118965.1	PQRN00000000	4870120	stool		China	diarrhea
Escherichia coli strain EP344	865/1000	ST10	30038667	China:Sichuan		PRJNA431656	SAMN08398408	GCA_017119085.1	PQRO00000000	5005629	food	2014-07-08	China	not applicable
Escherichia coli strain HH15CH	871/1000	ST752		Bangladesh	Chicken, Gallus gallus	PRJNA527972	SAMN10786632	GCA_009820765.1	VNYQ00000000	4918580	feces	2016-02-29	Bangladesh
Escherichia coli strain HN10R	867/1000	ST10		China		PRJNA665928	SAMN16274479	GCA_015731545.1	JADIGM000000000	4833648	pork	2019	China
Escherichia coli strain HN17R	867/1000	ST10		China		PRJNA665928	SAMN16274482	GCA_015731485.1	JADIGP000000000	4837640	pork	2019	China
Escherichia coli strain MOD1-EC5813	860/1000	ST10		USA: PA	Pig, Sus scrofa	PRJNA230969	SAMN05604802	GCA_002474495.1	NOCB00000000	4681635	pleural cavity	1983-02-08	USA
Escherichia coli strain MOD1-ECOR25	886/1000	ST10		USA: NY	Canis lupus familiaris (dog)	PRJNA230969	SAMN04158362	GCA_003334065.1	QOXK00000000	4752894			USA
Escherichia coli strain NCTC10973	861/1000	ST34		United Kingdom: London		PRJEB6403	SAMEA3376924	GCA_900636045.1	LR134216	4647667	feces	1975	United Kingdom
Escherichia coli strain NCTC9087	868/1000	ST10				PRJEB6403	SAMEA3443772	GCA_900636145.1	LR134231	4594692	not available	1900-1952
Escherichia coli strain OU-P082	876/1000	ST10		Japan	Bos taurus	PRJDB5579	SAMD00077641	GCA_005395885.1	BGGL00000000	4713690	humans and bovine	2014	Japan
Escherichia coli strain SI-P067	862/1000	ST10		Japan	Bos taurus	PRJDB5579	SAMD00077709	GCA_005397305.1	BGJB00000000	4797223	humans and bovine	2014	Japan
Escherichia coli strain VREC0305	856/1000	ST10		United Kingdom	Pig, Sus scrofa	PRJEB8774	SAMEA3472145	GCA_900479635.1	UCXS00000000	4611549	feces	2014	United Kingdom
Escherichia coli strain VREC0450	877/1000	ST10		United Kingdom	Bos taurus	PRJEB8774	SAMEA3472126	GCA_900479355.1	UCXB00000000	4837106	feces	2015	United Kingdom
Escherichia coli UMEA 3317-1	902/1000	ST5332			Human, Homo sapiens	PRJNA186342	SAMN01885951	GCA_000461215.1	AWDF00000000	4815844	urine	1995	Sweden	Urinary tract infection
Escherichia coli VREC0730	861/1000	ST10	34485958		Human, Homo sapiens					4554304		2015-06-11	England
Escherichia coli VREC0731	860/1000	ST10	34485958		Human, Homo sapiens					4553944		2015-06-11	England
Escherichia coli VREC0732	860/1000	ST10	34485958		Human, Homo sapiens					4553492		2015-06-11	England
Escherichia coli VREC0733	861/1000	ST10	34485958		Human, Homo sapiens					4554016		2015-06-11	England
Escherichia coli VREC0754	863/1000	ST10	34485958		Human, Homo sapiens					4538159		2015-06-17	England
Escherichia coli VREC0755	860/1000	ST10	34485958		Human, Homo sapiens					4553828		2015-06-17	England
Escherichia coli VREC0756	861/1000	ST10	34485958		Human, Homo sapiens					4553333		2015-06-17	England
Escherichia coli VREC0758	861/1000	ST10	34485958		Human, Homo sapiens					4554201		2015-06-17	England
Escherichia coli VREC1230	858/1000	ST10	34485958		Human, Homo sapiens					4596636		2015-09-21	England
